# Rapid detection of G6PD deficiency SNPs using a novel amplicon-based MinION Sequencing Assay

**DOI:** 10.1101/2025.06.23.661218

**Authors:** Costanza Tacoli, Mariana Kleinecke, Kian Soon Hoon, Hidayat Trimarsanto, Muhammad Nadeem, Rotha Eam, Nimol Khim, Angela Rumaseb, Benedikt Ley, Dean Sayre, Sochea Phok, Dysoley Lek, Benoit Witkowski, Jimee Hwang, Sarah Auburn, Ivo Mueller, Ric N Price, Jean Popovici

**Affiliations:** Malaria Research Unit Institut Pasteur du Cambodge, Phnom Penh, Cambodia; Walter and Eliza Hall Institute, Melbourne, Australia; Global and Tropical Health Division, Menzies School of Health Research, Charles Darwin University, Darwin, Northern Territory, Australia; Eijkman Research Center for Molecular Biology, National Research and Innovation Agency, Jakarta, Indonesia; U.S. President’s Malaria Initiative, Malaria Branch, Centers for Disease Control and Prevention, Atlanta, USA; PMI Impact Malaria, Population Services International, Phnom Penh, Cambodia; National Center for Parasitology, Entomology and Malaria Control, Phnom Penh, Cambodia; Mahidol-Oxford Tropical Medicine Research Unit, Mahidol University, Bangkok, Thailand; Centre for Tropical Medicine and Global Health, Nuffield Department of Medicine, University of Oxford, Oxford, UK; University of Melbourne, Melbourne, Australia; Infectious Disease Epidemiology and Analytics G5 Unit, Institut Pasteur, Paris, France

**Author notes:** equal contribution (Costanza Tacoli, Mariana Kleinecke). Corresponding author: Jean Popovici.

## Abstract

*Plasmodium vivax* malaria remains a significant global health challenge, complicated by the parasite’s ability to form dormant liver stages (hypnozoites) that cause relapses. Radical cure of *P. vivax* malaria requires administration of a hypnozoitocidal drug, such as primaquine or tafenoquine. However, these drugs can cause severe haemolysis in individuals with glucose-6-phosphate dehydrogenase (G6PD) deficiency. G6PD deficiency is caused by more than 230 different variants at the gene level that confer different degrees of deficiency phenotypically. Understanding the distribution of different G6PD variants in affected populations is essential to inform safer antimalarial treatment strategies. This study aimed to develop a cost-effective sequencing assay targeting key regions of the G6PD gene, suitable for field deployment. A novel assay based on Nanopore technology was designed to amplify two amplicons covering exon 3 to exon 13, focusing on known variants associated with enzyme deficiency. A total of 79 samples from individuals in Cambodia, Vietnam, Afghanistan, and China were sequenced, and a bioinformatics pipeline was created for the targeted variant calling of 192 G6PD SNP mutations. The assay demonstrated reliable detection of known variants, with high concordance between runs, within runs, and with Sanger sequencing.

The Nanopore MinION long-amplicon sequencing assay offers a robust and portable solution for large-scale G6PD genotyping in low-resource settings, that will improve malaria control and elimination strategies by enabling safer antimalarial treatment.
