## Supplementary material for "Rapid detection of G6PD deficiency SNPs using a novel amplicon-based MinION Sequencing Assay": Supp data 2

### Sheet: Sheet1
nr	chr	chr_pos*	pos	nt_sub	Variant_name	mRNA_mut**	AA_sub***	Exon	Class	Origin	*NCBI: GRCh38, X=NC_000023.11			Nr:	position
1	X	154536169	11400	C>T	Rignano	130G>A	Ala>Thr	3	III	Italy	**NCBI: NM_001360016.2:c			1	11400
2	X	154536168	11401	G>C	Orissa	131C>G	Ala>Gly	3	III	India, Italy	***NCBI: NP_001346945.1p			2	11401
3	X	154536156	11413	A>G	Aures	143T>C	Ile>Thr	3	III	Algeria, Tunisia				3	11413
4	X	154536151	11418	G>A	Kambos	148C>T	Pro>Ser	3	III	Cyprus				4	11418
5	X	154536045	11524	C>G	Kozukata	159G>C	Trp>Cys	4	I	China				5	11524
6	X	154536035	11534	G>A	Kamogawa	169C>T	Arg>Trp	4	II	China				6	11534
7	X	154536034	11535	C>T	Palestrina	170G>A	Arg>Glu	4	III	Italy				7	11535
8	X	154536032	11537	C>T	Metaponto	172G>A	Asp>Asn	4	III	Italy				8	11537
9	X	154536031	11538	T>C	Ho Chi Minh	173A>G	Asp>Gly	4	III	Vietnam (Kinh)				9	11538
10	X	154536025	11544	A>G	Costanzo	179T>C	Leu>Pro	4	II	Italy				10	11544
11	X	154536019	11550	G>T	Amazonia	185C>A	Pro>His	4	II	Brazil				11	11550
12	X	154536019	11550	G>A	Musashino	185C>T	Pro>Leu	4	III	Japan				12	11550
13	X	154536017	11552	C>T	Pingtun	187G>A	Glu>Lys	4	III/IV	Taiwan				13	11552
14	X	154536011	11558	T>C	Mexico DF	193A>G	Thr>Ala	4	NR	Mexico				14	11558
15	X	154536008	11561	A>T	Songklanagarind	196T>A	Phe>Ile	4	II	Thailand				15	11561
16	X	154536007	11562	A>T	Bahia	197T>A	Phe>Thr	4	II	Brazil				16	11562
17	X	154536007	11562	A>C	Vietnam 2	197T>G	Phe>Cys	4	NR	Vietnam				17	11562
18	X	154536002	11567	C>T	Asahi	202G>A	Val>Met	4	III	China				18	11567
19	X	154535996	11573	A>G	Namoru	208T>C	Tyr>His	4	II	Vanuatu Archipelago				19	11573
20	X	154535995	11574	T>C	Murcia Oristano	209A>G	Tyr>Cys	4	III	Spain, Italy				20	11574
21	X	154535980	11589	A>G	Swansea	224T>C	Leu>Pro	4	I	Wales, GB				21	11589
22	X	154535963	11606	G>A	Ube Konan	241C>T	Arg>Cys	4	III	Japan, Italy				22	11606
23	X	154535962	11607	C>T	Lagosanto	242G>A	Arg>His	4	III	Italy				23	11607
24	X	154535379	12190	G>A	Guangzhou	274C>T	Pro>Ser	5	III	China				24	12190
25	X	154535330	12239	A>T	Hammersmith	323T>A	Val>Glu	5	III	GB, Mauritius				25	12239
26	X	154535316	12253	C>T	Sao Borja	337G>A	Asp>Asn	5	IV	Brazil				26	12253
27	X	154535301	12268	A>G	Bao Loc	352T>C	Tyr>His	5	II	Vietnam				27	12268
28	X	154535282	12287	T>C	No name	371A>G	His>Arg	5	NR	China				28	12287
29	X	154535277	12292	T>C	A	376A>G	Asn>Asp	5	IV	Africa Mediterranean				29	12292
30	X	154535277	12292	T>A	San Luis Potosi	376A>T	Asn>Tyr	5	II	Mexico				30	12292
31	X	154535270	12299	A>C	Salerno, Pyrgos	383T>G	Leu>Arg	5	III	Italy, Greek				31	12299
32	X	154535270	12299	A>G	Vanua Lava	383T>C	Leu>Pro	5	II	Southwestern Pacific				32	12299
33	X	154535261	12308	C>A	Quing Yan, Chinese-4	392G>T	Gly>Val	5	III	China				33	12308
34	X	154535249	12320	T>G	Cairo	404A>C	Asn>Thr	5	II	Egypt				34	12320
35	X	154535249	12320	T>C	No name	404A>G	Asn>Ser	5	NR	Italy				35	12320
36	X	154535247	12322	G>A	Valladolid	406C>T	Arg>Cys	5	II	Spain				36	12322
37	X	154535244	12325	G>A	Belem	409C>T	Leu>Phe	5	II	Brazil				37	12325
38	X	154535211	12358	C>T	Liuzhou	442G>A	Glu>Lys	5	II	China				38	12358
39	X	154535208	12361	C>T	Jimma	445G>A	Ala>Thr	5	NR	Ethiopia (Jimma)				39	12361
40	X	154535190	12379	G>C	Acrokorinthos	463C>G	His>Asp	5	NR	Cyprus				40	12379
41	X	154535187	12382	C>T	Ilesha	466G>A	Glu>Lys	5	III	Africa				41	12382
42	X	154535180	12389	C>T	Shenzen	473G>A	Cys>Tyr	5	II	China				42	12389
43	X	154535176	12393	C>G	Gond	477G>C	Met>Ile	5	NR	India				43	12393
44	X	154534495	13074	C>T	Mahidol	487G>A	Gly>Ser	6	II	South East Asia				44	13074
45	X	154534494	13075	C>T	Plymouth	488G>A	Gly>Asp	6	I	GB				45	13075
46	X	154534489	13080	T>C	Taipei "Chinese-3"	493A>G	Asn>Asp	6	II	China				46	13080
47	X	154534486	13083	G>A	Toledo	496C>T	Arg>Cys	6	II	France				47	13083
48	X	154534485	13084	C>T	Naone	497G>A	Arg>His	6	II	Southwestern Pacific				48	13084
49	X	154534468	13101	G>A	Volendam	514C>T	Pro>Ser	6	I	Holland				49	13101
50	X	154534465	13104	A>G	Nankang	517T>C	Phe>Leu	6	II	China, Malaysia				50	13104
51	X	154534463	13106	G>C	Miagoli	519C>G	Phe>Leu	6	II	China				51	13106
52	X	154534455	13114	T>C	Shinshu	527A>G	Asp>Gly	6	I	Japan				52	13114
53	X	154534447	13122	T>A	Chikugo	535A>T	Ser>Cys	6	I	Japan				53	13122
54	X	154534446	13123	C>T	Gaza	536G>A	Ser>Asn	6	NR	Palestine				54	13123
55	X	154534440	13129	T>A	Malaga	542A>T	Asp>Val	6	III	Spain				55	13129
56	X	154534431	13138	G>A	Dindori	551C>T	Ser>Phe	6	II	Central India (Gond Tribe)				56	13138
57	X	154534419	13150	G>A	Mediterranean, Dallas, Sassari"	563C>T	Ser>Phe	6	II	Mediterranean				57	13150
58	X	154534409	13160	G>C	Pedoplis-Ckaro	573C>G	Phe>Leu	6	I	Georgia				58	13160
59	X	154534400	13169	G>C	No name	582C>G	Asp>Glu	6	NR					59	13169
60	X	154534397	13172	C>G	Tainan	585G>C	Gln>His	6	NR	Taiwan				60	13172
61	X	154534396	13173	T>A	Changhua	586A>T	Ile>Phe	6	NR	Taiwan				61	13173
62	X	154534390	13179	G>A	Coimbra, Shunde	592C>T	Arg>Cys	6	II	India, Portugal Malaysa				62	13179
63	X	154534390	13179	G>T	Herlev	592C>A	Arg>Ser	6	I/II	Denmark				63	13179
64	X	154534389	13180	C>T	Nilgiri	593G>A	Arg>His	6	II	India				64	13180
65	X	154534389	13180	C>G	Santiago	593G>C	Arg>Pro	6	I	Chile				65	13180
66	X	154534387	13182	T>C	Açores, Dagua	595A>G	Ile>Val	6	NR	New Guinea, Azores				66	13182
67	X	154534348	13221	T>C	Sibari	634A>G	Met>Val	6	III	Italy				67	13221
68	X	154534345	13224	C>A	Minnesota, Marion, Gastonia	637G>T	Val>Leu	6	I	USA				68	13224
69	X	154534157	13412	A>C	Harilaou	648T>G	Phe>Leu	7	I	Greek				69	13412
70	X	154534150	13419	T>C	Meyer	655A>G	Arg>Gly	7	I	Italy (Tuscany)				70	13419
71	X	154534145	13424	G>C	San Paulo	660C>G	Ile>Met	7	IV	Brazil				71	13424
72	X	154534126	13443	G>A	Radlowo	679C>T	Arg>Trp	7	II	Poland				72	13443
73	X	154534125	13444	C>T	Mexico City	680G>A	Arg>Gln	7	III	Mexico				73	13444
74	X	154534123	13446	C>T	No name	682G>A	Asp>Asn	7	NR	China				74	13446
75	X	154534114	13455	C>G	Shanghai	691G>C	Ala>Pro	7	NR	Chinese				75	13455
76	X	154534110	13459	C>T	Asahikawa	695G>A	Cys>Tyr	7	I	Japan				76	13459
77	X	154534102	13467	G>A	Nanning	703C>T	Leu>Phe	7	III	China				77	13467
78	X	154534092	13477	T>C	Durham	713A>G	Lys>Arg	7	I	USA				78	13477
79	X	154534068	13501	C>A	Tunisia	737T>C	Arg>Leu	7	III	Tunisia				79	13501
80	X	154534062	13507	C>T	Chiayi	743G>A	Gly>Asp	7	NR	Taiwan				80	13507
81	X	154534036	13533	G>C	Wayne	769C>G	Arg>Gly	7	I	USA				81	13533
82	X	154534035	13534	C>A	Zacatecas	770G>T	Arg>Leu	7	I	Mexico				82	13534
83	X	154533634	13935	C>T	Aveiro	806G>A	Cys>Tyr	8	I	Portugal				83	13935
84	X	154533629	13940	C>G	Roubaix	811G>C	Val>Leu	8	II	France				84	13940
85	X	154533620	13949	C>T	Cleveland, Corum	820G>A	Glu>Lys	8	I	USA, Turkey				85	13949
86	X	154533619	13950	T>A	Lille	821A>T	Glu>Val	8	I	France				86	13950
87	X	154533615	13954	C>G	Bangkok	825G>C	Lys>Asn	8	I	China				87	13954
88	X	154533614	13955	G>A	Sugao	826C>T	Pro>Ser	8	I	Japan				88	13955
89	X	154533613	13956	G>A	Hamburg	827C>T	Pro>Leu	8	I	Germany				89	13956
90	X	154533608	13961	A>G	La Jolla	832T>C	Ser>Pro	8	I	USA				90	13961
91	X	154533607	13962	G>A	Wexham	833C>T	Ser>Phe	8	I	GB				91	13962
92	X	154533605	13964	T>A	Chinese-1	835A>T	Thr>Ser	8	II	China				92	13964
93	X	154533605	13964	T>C	Haikou	835A>G	Thr>Ala	8	II	China				93	13964
94	X	154533596	13973	C>A	Bajo Maumere	844G>T	Asp>Tyr	8	III	Japan (Indonesia)				94	13973
95	X	154533596	13973	C>G	Seattle, Lodi, Modena	844G>C	Asp>His	8	III	USA, Italy				95	13973
96	X	154533592	13977	T>C	Mizushima	848A>G	Asp>Gly	8	II	Japan				96	13977
97	X	154533591	13978	G>T	Papua	849C>A	Asp>Glu	8	NR	New Guinea				97	13978
98	X	154533589	13980	A>G	Piotrkow	851T>C	Val>Ala	8	I	Poland				98	13980
99	X	154533587	13982	G>A	Osaka	853C>T	Arg>Cys	8	II	Japan				99	13982
100	X	154533586	13983	C>T	Montalbano	854G>A	Arg>His	8	III	Italy				100	13983
101	X	154533122	14447	C>T	Viangchan, Jammu	871G>A	Val>Met	9	II	China				101	14447
102	X	154533083	14486	C>A	West Virginia	910G>T	Val>Phe	9	I	USA				102	14486
103	X	154533077	14492	C>T	Seoul	916G>A	Gly>Ser	9	II	China				103	14492
104	X	154533073	14496	T>G	Tunis	920A>C	Gln>Pro	9	II	Tunisia				104	14496
105	X	154533072	14497	C>G	Omiya	921G>C	Gln>His	9	I	NR				105	14497
106	X	154533064	14505	C>T	Ludhiana	929G>A	Gly>Glu	9	II	India				106	14505
107	X	154533044	14525	C>T	Kerala-Kalyan, Jamnaga, Rohini	949G>A	Glu>Lys	9	III	India				107	14525
108	X	154533031	14538	C>T	Manhattan	962G>A	Gly>Glu	9	I	USA				108	14538
109	X	154533031	14538	C>A	Bhavnagar	962G>T	Gly>Val	9	I	India				109	14538
110	X	154533029	14540	A>G	Rehevot	964T>C	Tyr>His	9	I	Africa				110	14540
111	X	154533025	14544	A>G	Nefza	968T>C	Leu>Pro	9	III	Tunisia				111	14544
112	X	154533020	14549	C>T	Karachi	973G>A	Asp>Asn	9	NR	Pakistan				112	14549
113	X	154533016	14553	G>T	Farroupilha	977C>A	Pro>His	9	II/III	South America				113	14553
114	X	154533004	14565	C>T	Insulti	989G>A	Arg>His	9	IV	India				114	14565
115	X	154532998	14571	G>A	Quilmes	995C>T	Ser>Phe	9	I	Argentine				115	14571
116	X	154532990	14579	C>T	Chatham	1003G>A	Ala>Thr	9	II	Italy, Asia, Africa				116	14579
117	X	154532989	14580	G>T	Fushan	1004C>A	Ala>Asp	9	II	China				117	14580
118	X	154532987	14582	T>C	Torun	1006A>G	Thr>Ala	9	I	Polish				118	14582
119	X	154532969	14600	G>A	Chinese-5	1024C>T	Leu>Phe	9	III	China				119	14600
120	X	154532945	14624	C>G	Mira d'Aire	1048G>C	Asp>His	9	IV	Portugal				120	14624
121	X	154532802	14767	C>A	Partenope	1052G>T	Gly>Val	10	II	Italy				121	14767
122	X	154532797	14772	G>A	Ierapetra	1057C>T	Pro>Ser	10	II	Greece				122	14772
123	X	154532787	14782	A>T	No name	1067T>A	Leu>Gln	10	I	Pakistan				123	14782
124	X	154532773	14796	C>T	Iwatsuki	1081G>A	Ala>Thr	10	I	Japan				124	14796
125	X	154532772	14797	G>A	Serres	1082C>T	Ala>Val	10	I	Greece				125	14797
126	X	154532766	14803	T>A	No name	1088A>T	Asn>Ile	10	I	China				126	14803
127	X	154532765	14804	G>C	Loma Linda, Aachen	1089C>G	Asn>Lys	10	I	Germany				127	14804
128	X	154532760	14809	C>T	Veracruz	1094G>A	Arg>His	10	I	Mexico				128	14809
129	X	154532758	14811	T>C	Tenri	1096A>G	Lys>Glu	10	I	Japan				129	14811
130	X	154532722	14847	C>T	Montpellier	1132G>A	Gly>Ser	10	I	France				130	14847
131	X	154532716	14853	T>C	Calvo Mackenna	1138A>G	Ile>Val	10	I	USA				131	14853
132	X	154532715	14854	A>G	Riley	1139T>C	Ile>Thr	10	I	USA				132	14854
133	X	154532713	14856	A>G	Olomouc	1141T>C	Phe>Leu	10	I	Czech Republic				133	14856
134	X	154532713	14856	A>T	New York	1141T>A	Phe>Ile	10	NR	NR				134	14856
135	X	154532701	14868	A>G	Tomah	1153T>C	Cys>Arg	10	I	USA, Spain				135	14868
136	X	154532701	14868	A>C	Kangnam	1153T>G	Cys>Gly	10	I	Korea				136	14868
137	X	154532700	14869	C>A	Lynwood	1154G>T	Cys>Phe	10	I	USA				137	14869
138	X	154532699	14870	G>C	Madrid	1155C>G	Cys>Trp	10	I	Spain				138	14870
139	X	154532698	14871	T>C	Iowa, Walter Reed, Springfield	1156A>G	Lys>Glu	10	I	USA, GB				139	14871
140	X	154532695	14874	G>A	Guadalajara	1159C>T	Arg>Cys	10	I	Mexico, USA, India, Japan				140	14874
141	X	154532694	14875	C>T	Beverly Hills, Genova, Iwate	1160G>A	Arg>His	10	I	Italy, Usa, Japan				141	14875
142	X	154532692	14877	T>C	Hartford	1162A>G	Asn>Asp	10	I	USA				142	14877
143	X	154532688	14881	T>C	Praha	1166A>G	Glu>Gly	10	I	Czech Republic				143	14881
144	X	154532679	14890	A>G	Krakow	1175T>C	Ile>Thr	10	I	Poland				144	14890
145	X	154532677	14892	G>C	Wisconsin	1177C>G	Arg>Gly	10	I	USA				145	14892
146	X	154532676	14893	C>T	Nashville, Anaheim, Portici	1178G>A	Arg>His	10	I	USA, Italy, Portugal				146	14893
147	X	154532674	14895	C>G	Alhambra	1180G>C	Val>Leu	10	I	Sweden, Finland				147	14895
148	X	154532668	14901	G>C	No name	1186C>G	Pro>Ala	10	I	India				148	14901
149	X	154532667	14902	G>A	Bari	1187C>T	Pro>Leu	10	I	Italy				149	14902
150	X	154532667	14902	G>C	No name	1187C>G	Pro>Arg	10	I	Korea				150	14902
151	X	154532662	14907	C>T	Puerto Limon	1192G>A	Glu>Lys	10	I	Costa Rica				151	14907
152	X	154532661	14908	T>C	Anadia	1193A>G	Glu>Gly	10	II	Portugal				152	14908
153	X	154532649	14920	G>T	Covao do Lobo	1205C>A	Thr>Asn	10	I	Portugal				153	14920
154	X	154532639	14930	C>T	Clinic	1215G>A	Met>Ile	10	I	Spain, France				154	14930
155	X	154532634	14935	T>G	Abeno	1220A>C	Lys>Thr	10	II	Japan				155	14935
156	X	154532629	14940	G>A	Utrecht	1225C>T	Pro>Ser	10	I	Holland				156	14940
157	X	154532628	14941	G>C	Suwalki	1226C>G	Pro>Arg	10	I	Poland				157	14941
158	X	154532628	14941	G>T	Merlo	1226C>A	Pro>Gln	10	I	Argentine				158	14941
159	X	154532626	14943	C>A	Riverside	1228G>T	Gly>Cys	10	I	Germany				159	14943
160	X	154532625	14944	C>T	Japan, Shinagawa	1229G>A	Gly>Asp	10	I	Japan, Israel				160	14944
161	X	154532625	14944	C>G	Kawasaki	1229G>C	Gly>Ala	10	I	Japan				161	14944
162	X	154532623	14946	T>C	Munich	1231A>G	Met>Val	10	I	Germany				162	14946
163	X	154532608	14961	C>T	Tokyo, Fukushima	1246G>A	Glu>Lys	10	I/II	Japan				163	14961
164	X	154532570	14999	G>T	Georgia	1284C>A	Tyr>End	10	I	Philippines				192	14999
165	X	154532569	15000	T>C	Yucatan	1285A>G	Lys>Glu	10	I	Mexico				164	15000
166	X	154532459	15110	C>T	Surabaya	1291G>A	Val>Met	11	II	Indonesia				165	15110
167	X	154532458	15111	A>C	Sumare	1292T>G	Val>Gly	11	I	Brazil				166	15111
168	X	154532434	15135	C>G	Pawnee	1316G>C	Arg>Pro	11	II	USA				167	15135
169	X	154532432	15137	G>A	Telti/Kobe	1318C>T	Leu>Phe	11	I	Japan,				168	15137
170	X	154532420	15149	C>T	Tainan-2	1330G>A	Val>Ile	11	NR	Taiwan				169	15149
171	X	154532411	15158	C>T	Santiago de Cuba, Morioka	1339G>A	Gly>Arg	11	I	Cuba				170	15158
172	X	154532408	15161	T>C	S. Antioco	1342A>G	Ser>Gly	11	II	Italy				171	15161
173	X	154532403	15166	C>G	Cassano	1347G>C	Gln>His	11	II	Italy, Greece				172	15166
174	X	154532392	15177	A>T	Harima	1358T>A	Val>Glu	11	I	NR				173	15177
175	X	154532390	15179	G>A	Union, Maewo, Chinese-2	1360C>T	Arg>Cys	11	II	Italy, Spain, China, Japan				174	15179
176	X	154532389	15180	C>T	Andalus	1361G>A	Arg>His	11	II	Spain				175	15180
177	X	154532279	15290	C>G	Figuera da Foz	1366G>C	Asp>His	12	I	Portugal				176	15290
178	X	154532278	15291	T>A	Amiens	1367A>T	Asp>Val	12	I	France				177	15291
179	X	154532269	15300	C>A	Canton, Taiwan-Hakka, Gifu-like	1376G>T	Arg>Leu	12	II	Japan, Italy				178	15300
180	X	154532269	15300	C>G	Cosenza	1376G>C	Arg>Pro	12	II	Italy				179	15300
181	X	154532265	15304	C>G	Nice	1380G>C	Glu>Asp	12	III	France				180	15304
182	X	154532264	15305	C>T	Yunan	1381G>A	Ala>Thr	12	NR	China				181	15305
183	X	154532258	15311	G>T	Flores	1387C>A	Arg>Ser	12	II	Portugal				182	15311
184	X	154532258	15311	G>A	Kamiube, Keelung	1387C>T	Arg>Cys	12	III	Japan				183	15311
185	X	154532257	15312	C>T	Kaiping, Anant, Dhon	1388G>A	Arg>His	12	II	China				184	15312
186	X	154532245	15324	G>C	Neapolis	1400C>G	Pro>Arg	12	III	Italy				185	15324
187	X	154532231	15338	T>G	Laibin	1414A>C	Ile>Leu	12	NR	China				186	15338
188	X	154532203	15366	G>C	Split	1442C>G	Pro>Arg	12	III	Croatia				187	15366
189	X	154532086	15483	C>T	Fukaya	1462G>A	Gly>Ser	13	I	Japan				188	15483
190	X	154532085	15484	C>A	Campinas	1463G>T	Gly>Val	13	I	Brazil				189	15484
191	X	154532083	15486	G>A	Buenos Aires	1465C>T	Pro>Ser	13	I	Argentin (Italy)				190	15486
192	X	154532082	15487	G>A	Arakawa	1466C>T	Pro>Leu	13	I	Japan				191	15487
